# Systematics, biogeography and diversification of *Scytalopus* tapaculos (Rhinocryptidae), an enigmatic radiation of Neotropical montane birds

**DOI:** 10.1101/600775

**Authors:** Carlos Daniel Cadena, Andrés M. Cuervo, Laura N. Céspedes, Gustavo A. Bravo, Niels Krabbe, Thomas S. Schulenberg, Graham E. Derryberry, Luis Fabio Silveira, Elizabeth P. Derryberry, Robb T. Brumfield, Jon Fjeldså

## Abstract

We studied the phylogeny, biogeography and diversification of suboscine birds in the genus *Scytalopus* (Rhinocryptidae), a widespread, speciose, and taxonomically challenging group of Neotropical birds. We analyzed nuclear (exons, regions flanking ultraconserved elements) and mitochondrial (ND2) DNA sequence data for a taxonomically and geographically comprehensive sample of specimens collected from Costa Rica to Patagonia and eastern Brazil. We found that *Scytalopus* is a monophyletic group sister to *Eugralla*, and consists of three main clades roughly distributed in (1) the Southern Andes, (2) eastern Brazil, and (3) the Tropical Andes and Central America. The clades from the Southern Andes and Eastern Brazil are sister to each other. Despite their confusing overall uniformity in plumage coloration, body shape and overall appearance, rates of species accumulation through time in *Scytalopus* since the origin of the clade in the Late Miocene are unusually high compared to those of other birds, suggesting rapid non-adaptive diversification in the group which we attribute to their limited dispersal abilities making them speciation-prone and their occurrence in a complex landscape with numerous barriers promoting allopatric differentiation. Divergence times among species and downturns in species accumulation rates in recent times suggest that most speciation events in *Scytalopus* predate climatic oscillations of the Pleistocene. Our analyses identified various cases of strong genetic structure within species and lack of monophyly of taxa, flagging populations which likely merit additional study to establish their taxonomic status. In particular, detailed analyses of species limits are due in *S. parvirostris, S. latrans, S. speluncae*, the *S. atratus* complex, and the Southern Andes clade.
