## Supplementary Table 2 - specimens included in nuclear DNA analyses for "Systematics, biogeography and diversification of *Scytalopus* tapaculos (Rhinocryptidae), an enigmatic radiation of Neotropical montane birds"

### Sheet: Hoja1
Tissue source	Tissue number	Voucher institution	Voucher catalog number	Species	Name on trees	Locality	Latitude	Longitude	Source_geor	Notes_geor	ND2
IAvH-BT	4617	IAvH	13198	Scytalopus latrans	S. aff. latrans (Central Cordillera)	Colombia: Caldas, La Miel	5.35222	-75.1861	IAVH	ok	ok
LSUMZ	49704	MUSM	DFL2223	Scytalopus latrans	S. latrans intermedius	Peru: Amazonas; Above Leimebcumba, ca 37 km NE Celendín	-6.71667	-77.85	LSU	ok	ok
UNM-MSB	35157	CORBIDI	-	Scytalopus unicolor	S. unicolor	Peru: Cajamarca, ca 5.4 km SE Contumaza	-7.39803	-78.7783	Base de datos (MSB)	ok	ok
LSUMZ	8184	LSUMZ	128577	Scytalopus parvirostris	S. parvirostris (Pasco)	Peru:Pasco Dept.;Playa Pampa, ca 8 km NW Cushi on trail to Chaglla	-9.95	-75.7	To locality description (LSU)	ok	Falta
LSUMZ	1281	LSUMZ	102257	Scytalopus parvirostris	S. parvirostris (La Paz)	Bolivia: La Paz, Ca 1 km S Chuspipata	-16.296	-67.084	Evolutionary differentiation in the Neotropical montane region: Molecular phylogenetics and phylogeography of Buarremon brush-Wnches (Aves, Emberizidae)	ok	ok
LSUMZ	68089	LSUMZ	183859	Scytalopus parvirostris	S. parvirostris (Cochabamba)	Bolivia: Dpto. Cochabamba; Prov. Sacaba, Tablas Montes, 17.17 S, 65.89 W, 2800m	-17.17	-65.89	GB	ok	ok
MPEG	CMN-14	MPEG	64839	Scytalopus speluncae	S. speluncae (Paraná/Sierra Geral)	Brazil: Santa Catarina; Timbé do Sul, ca 10 km NW (28o48'23,4"S;49o56'53,4"W)	-28.8065	-49.9482			Falta
MCP	1989	MCP	1989	Scytalopus speluncae	S. speluncae (Sao Paulo)	Brazil: São Paulo, Entrada do Parque Nacional da Serra da Bocaina, Municipality of São Joe de Barreiro, 21 III 2007	-	-			Falta
MCP	1994	MCP	1994	Scytalopus speluncae	S. speluncae (Serra dos Orgãos)	Brazil: Rio de Janeiro, Serra do São Bernardo, 23 III 2007	-22.3422	-42.4514	Multiple evolutionary units and demographic stability during the last glacial maximum in the Scytalopus speluncae complex (Aves: Rhinocryptidae)	ok	ok
MCP	2048	MCP	2048	Scytalopus speluncae	S. speluncae (Serra da Mantiqueira)	Brazil: Minas Gerais, Serra do Lopo, Monte Verde Distrit, Camanducaia Municipality	-	-			Falta
MCP	2166	MCP	2166	Scytalopus speluncae	S. speluncae (Paraná/Sierra Geral)	Brazil: Santa Catarina, Fazenda Papagaio, Bom Jardim da Serra Municipality 15 II 2008	-	-			Falta
MCP	2173	MCP	2173	Scytalopus speluncae	S. speluncae (Escarpa Devoniana)	Brazil: São Paulo, Serra do Macaco, Barra de Chapéu 1 IV 2008	-	-			Falta
MCP	2065	MCP	2065	Scytalopus speluncae	S. speluncae (Escarpa Devoniana)	Brazil: Paraná, Cerro do Leão, Serra da Boa Esperança, Municipality of Irati, 24 I 2007	-	-			Falta
MCP	MRB130	MCP	MRB130	Scytalopus diamantinensis	S. diamantinensis	Brazil: Bahía, Toca do Urubú	-	-			Parece que falta- podría ser s126?
MCP	MNT2	MCP	MNT2	Scytalopus petrophilus	S. petrophilus 2	Brazil: Minas Gerais, Bocaina de Minas	-	-			Parece que falta (pero sí es un # de colector, no tengo como comparar todos los petrophilus porque en la base de datos de ND2 solo tienen # de catálogo)
MZUSP	78812	MZUSP	78812	Scytalopus petrophilus	S. petrophilus 1	Brazil: Minas Gerais, Catas Altas, Serra do Caraça, Pico do Inficionado	-	-			Falta
MCP	2052	MCP	2052	Scytalopus pachecoi	S. pachecoi	Brazil: Santa Catarina, Abelardo Luz	-	-			Falta
MPEG	52945 (toepad)	MPEG	52945	Scytalopus iraiensis	S. iraiensis	Brazil: Paraná, Quatro Barras	-25.3774	-49.0039	To municipality (Google Earth)	ok	ok
KU	14768	KU	113879	Scytalopus macropus	S. macropus	Peru: depto. Junín; along Rio Satipo	-11.508	-74.859	VertNet-KU (locality)	ok	ok
IAvH-BT	11830	ANDES	O451	Scytalopus sanctaemartae	S. sanctaemartae	Colombia: Magdalena; Santa Marta, Sierra Nevada de Santa Marta, cgto. Minca, Cerro San Lorenzo, Vista Nieve	11.0909	-74.073	Specimen converted	ok	ok
LSUMZ	33612	LSUMZ	172200	Scytalopus micropterus	S. micropterus	Peru:Cajamarca Dept.;Nuevo Perú, 16 km NE junction ríos Tabaconas and Chinchipe, 5 17 S, 78 39.8 W	-5.28333	-78.6633	GB	ok	ok
LSUMZ	44540	LSUMZ	174033	Scytalopus femoralis	S. femoralis	Peru: San Martín, 22 km ENE Florida	-5.68	-77.75	LSU (locality)	ok	ok
LSUMZ	5534	LSUMZ	116984	Scytalopus atratus	S. atratus (San Martín)	Peru: San Martín; ca 15 km by trail NE Jirillo on trail to Balsapuerto, 1350m	-6.05	-76.7333	A distinctive new subspecies of the Royal Sunangel (Aves: Trochiliformes; Heliangelus regalis) from the Cordillera Azul, northern Peru	ok	ok
ICN	32621	ICN	32621	Scytalopus atratus	S. atratus atratus (Meta)	Colombia: Meta: Cubarral, Vda. Aguas Claras, Serranía de Aguas Claras	-	-			Falta
LSUMZ	37419	LSUMZ	168972	Scytalopus bolivianus	S. bolivianus	Bolivia:Santa Cruz Dept.;Chuchial, ca. 37 km SE Samaipata	-18.4939	-63.6245	To locality description (Google Earth; 37 SE Samaiapata)	ok	ok
LSUMZ	16027	LSUMZ	138717	Scytalopus argentifrons	S. argentifrons argentifrons	Costa Rica:Heredia Prov.;Finca La Fortuna, ca 4 km SE Virgen del Socorro	10.2538	-84.1388	To locality description (Google Earth)	ok	ok
ANDES	-	ICN	38181	Scytalopus panamensis	S. panamensis	Colombia: Chocó, Serranía de Darién	8.21667	-77.2331	Base de datos ICN (etiqueta especimen)	ok	ok
LSUMZ	30006	LSUMZ	162109	Scytalopus chocoensis	S. chocoensis	Ecuador:Esmeraldas Prov.;Ca. 2.7 km E Alto Tambo, 0 53 47.1 N, 78 32 5.2 W, ca 850m	0.91308	-78.5348	GB	ok	ok
ICN	34845	ICN	34845	Scytalopus rodriguezi	S. rodriguezi rodriguezi	Colombia: Huila, San Agustín, Finca Merenberg 02o12’N 76o06’W	2.2	-76.1	GB	ok	Falta
IAvH-BT	2119	ICN	34610	Scytalopus stilesi	S. stilesi	Colombia: Antioquia; Amalfi, Bosque Las Animas	6.93814	-75.0119	Converted_specimenInfo	ok	ok
LSUMZ	7840	ANSP	107606	Scytalopus robbinsi	S. robbinsi	Ecuador: El Oro; 9.5 km by road W Piñas	-3.68262	-79.7201	To locality description (Google Earth)	ok	ok
IAvH-BT	2487	IAvH	12520	Scytalopus vicinior	S. vicinior	Colombia: Valle; La Cumbre, Chicoral, Bitaco, Cuenca alta del río Bitaco	3.56911	-76.5887	SIB- to locality	ok	ok
ANDES	-	ICN	36257	Scytalopus latebricola	S. latebricola	Colombia: Magdalena, Santa Marta, cgto. Minca, Cerro San Lorenzo (Sierra Nevada de Santa Marta)	11.1069	-74.0514	Specimen converted (CDC 82)	check	Falta (hay CDC 82 latebricola)
IAvH-BT	AMC 882	ICN	36734	Scytalopus perijanus	S. perijanus	Colombia: Cesar; Manaure, El Cinco	10.3639	-72.9472	Base de datos ICN (etiqueta especimen)	ok	ok
COP	84105	COP	84105	Scytalopus meridanus	S. meridanus meridanus	Venezuela: Tachira, PN Paramos El Batallon y La Negra, Alto Rio Bobo; 8.01 N 71.96 W	8.01425	-71.9638	COP	ok	ok
MLS	13165 (toepad)	MLS	13165	Scytalopus caracae	S. caracae	Venezuela: PN El Ávila, Boquerón	-	-			Falta
LSUMZ	6267	ANSP	176872	Scytalopus spillmanni	S. spillmanni	Ecuador: Pichincha; W slope of W Andes, on road from Quito to Mindo	0.00602	-78.5742	To locality description (Google Earth, midpoint between Quito and Mindo 2500 masl)	ok	ok
LSUMZ	32025	LSUMZ	169868	Scytalopus parkeri	S. parkeri 1	Peru: Cajamarca, Quebrada Lanchal, ca 8 km ESE Salique, 5 41.2 S, 79 15.0 W, ca 2900m	-5.68667	-79.25	GB	ok	ok
LSUMZ	390	LSUMZ	97694	Scytalopus parkeri	S. parkeri 2	Peru: Cajamarca,E slope Cerro Chinguela, ca 7 km NE Sapalache	-5.12	-79.38	LSU	ok-is really Piura	ok
MZUSP	78807	MZUSP	78807	Scytalopus novacapitalis	S.novacapitalis 2	Brazil: Minas Gerais, Chapadãozinho, Sao José do Barreiro	-	-			ok
MNT	4	MNT	4	Scytalopus novacapitalis	S.novacapitalis 1	Brazil: Minas Gerais, Tapira, Santuario do Caraça, Santa Barbara	-	-			Falta
AMNH	12202	AMNH	24350	Scytalopus magellanicus	S. magellanicus (Bio Bio)	CHILE: Region VIII; Prov. Bio Bio, ca 15 km by road SE Ralco, N side of Rio Bio Bio, nr SE end of Embalse El Panque	-37.9567	-71.5653	Base de datos AMNH	ok	ok
MCZ	85311 (toepad)	MCZ	85311	Scytalopus magellanicus	S. magellanicus (Rio Negro)	ARGENTINA: Rio Negro; Departamento Bariloche	-	-			Falta
IAvH-BT	2583	IAvH	12701	Scytalopus griseicollis	S. griseicollis griseicollis	Colombia: Cundinamarca; Guasca, San Francisco, Sector de Palacio, Reserva Forestal de Río Blanco	4.70361	-73.8511	Converted_specimenInfo	ok	ok
IAvH-BT	-	IAvH	AMC 959	Scytalopus griseicollis	S. griseicollis morenoi	Colombia: Norte de Santander, PNN Tamá, Sector Orocué					Falta (hay dos griseicollis de Tamá sin número de colector, pero de diferente localidad. IAvH12123 & ICN36121)
LSUMZ	43814	LSUMZ	174042	Scytalopus altirostris	S. altirostris (San Martín)	Peru:San Martín Dept.;Ca. 22 km ENE Florida	-5.68	-77.75	LSU (locality)	ok	ok
LSUMZ	7677	LSUMZ	119019	Scytalopus altirostris	S. altirostris (Huánuco)	Peru:Huanuco Dept.;Unchog, pass between Churubamba and Hda Paty, NNW Acomayo	-9.73	-76.17	LSU	ok	ok
LSUMZ	72423	CORBIDI	JRS337	Scytalopus affinis	S. affinis	Peru: Lima, 2 km NNE Quichas	-10.58	-76.77	Isolation by distance, not incipient ecological speciation, explains genetic differentiation in an Andean songbird (Aves: Furnariidae: Cranioleuca antisiensis, Line-cheeked Spinetail) despite near threefold body size change across an environmental gradient (To Quichas, 2 km off)	ok	ok
LSUMZ	49668	LSUMZ	179574	Scytalopus acutirostris	S. acutirostris	Peru:Junin Dept.;Chilifruta, ca. 35 km ENE Huancayo	-12.1	-74.9	LSU	ok	ok
KU	29564	KU	122623	Scytalopus urubambae	S. urubambae	Peru: Cusco, above Paccaypata	-	-			Falta
ANSP	146341 (toepad)	ANSP	146341	Scytalopus zimmeri	S. zimmeri 2	Bolivia: Chuquisaca, Padilla, 25 mi E Padilla	-	-			Falta
ANSP	146343 (toepad)	ANSP	146343	Scytalopus zimmeri	S. zimmeri 1	Bolivia: Chuquisaca, Padilla, 25 mi E Padilla	-	-			Falta
USNM	5803	USNM	616265	Scytalopus superciliaris	S. superciliaris superciliaris	Argentina:Tucuman;San Miguel De Tucuman, 20 km S, 40 km W	-	-			Falta
AMNH	12143	AMNH	24311	Scytalopus fuscus	S. fuscus	Chile: Region Metropolitana; Prov. Chacabuco, ca 4 km SSW by road from peak of Cerro de El Roble	-32.9893	-71.0072	Google Earth (Sector Cerro El Roble)		ok
USNM	436508 (toepad)	USNM	436508	Scytalopus canus	S. canus	Colombia: Antioquia, Paramo de Frontino	6.417	-76.067	To locality description (canus specimen ZMUC)	ok	Falta
LSUMZ	32213	LSUMZ	169861	Scytalopus opacus	S. opacus androstictus	Peru: Cajamarca; Quebrada Lanchal, ca 8 km ESE Sallique, 5 41.2 S, 79 15.0 W, ca 3300m	-5.68667	-79.25	GB	ok	ok
LSUMZ	501	LSUMZ	98394	Scytalopus schulenbergi	S. schulenbergi	Peru:Puno Dept.;5 km NNW Quiaca	-	-			check again
KU	14815	KU	113880	Scytalopus gettyae	S. gettyae	Peru: Junin, along Río Satipo	-11.508	-74.859	VertNet-KU	ok	ok
MCP	2008	MCP	2008	Scytalopus gonzagai	S. gonzagai	Brazil: Bahía, Serra das Lontras, Arataca, 2 IX 2006	-	-			Falta (hay gonzagai MCP 2006 & MCP 2007)
KU	17129	KU	125397	Scytalopus femoralis	S. femoralis	Peru: Ayacucho	-12.7850000000	-73.9950000000	KU	ok	ok
